# Ultrastructure Expansion Microscopy (U-ExM) in *Trypanosoma cruzi*: localization of tubulin isoforms and isotypes

**DOI:** 10.1101/2022.03.06.483067

**Authors:** Victoria Lucia Alonso

## Abstract

Ultrastructure Expansion Microscopy (U-ExM) is a recently developed technique that enables the increase of the spatial resolution within a cell or a tissue for microscopic imaging by physically expanding the sample. For the first time, I report a detailed protocol validating the use of U-ExM in *Trypanosoma cruzi* and quantifying the expansion factors of different subcellular compartments. I was able to determine the localization patterns of different tubulin isoforms, such as α-tubulin and β-tubulin. Also, I immunolocalized acetylated and tyrosinated α-tubulin isotypes in epimastigotes and use mitochondrial cell-permeable dyes to identify this organelle. Finally, U-ExM was also performed in trypomastigotes and amastigotes validating this technique in all life cycle stages of *T. cruzi*.
