## Supplementary material for "Ultrastructure Expansion Microscopy (U-ExM) in *Trypanosoma cruzi*: localization of tubulin isoforms and isotypes": Table I

### Sheet: Hoja1
Table I: List of antobodies used and working dilutions
Primary antibody	Target	Sourse	Recommended dilution ExM	Research Resource Identifiers (RRID
TAT-1	⍺-tubulin	Sigma Aldrich	1:200	Sigma-Aldrich Cat# 00020911, RRID:AB_10013740
KMX-1	β-tubulin	Millipore	1:200	Millipore Cat# MAB3408, RRID:AB_94650
YL1/2	⍺-tubulin tyrosinated	Millipore	1:300	Millipore Cat# MAB1864, RRID:AB_2210391
6-11B-1	⍺-tubulin acetylated	Sigma Aldrich	1:300	Sigma-Aldrich Cat# MABT868, RRID:AB_2819178
Secondary antibody
anti-mouse Alexa 555	mouse IgG	Thermo Fisher	1:400	Thermo Fisher Scientific Cat# A-21427, RRID:AB_2535848
